# Clarified an rDNA Gene Unit Pattern with (CTTT)n and (CT)n Microsatellites Aggregation Ahead of and Behind the Gene in Human Genome

**DOI:** 10.64898/2026.03.22.713381

**Authors:** Junxiong Shen, Shiying Tang, Yun Xia, Jieyun Qin, Hanying Xu, Zhongyang Tan

## Abstract

**Background:** Conventional models of human ribosomal DNA (rDNA) array organization have historically depended on transcription-centric boundaries, partitioning the unit into a ∼13 kb rDNA transcription region and a monolithic ∼31 kb intergenic spacer (IGS). While our previous identification of Duplication Segment Units (DSUs) mapped these arrays based on an intuitive analysis of the microsatellite density landscape of the complete reference human genome, our present deep mining of this landscape has revealed a more accurate rDNA Gene Unit Pattern.

**Methods & Results:** In this study, we conducted a deep mining analysis of our previously established microsatellite density landscape of the T2T-CHM13 assembly, focusing specifically on nucleolar organizing regions (NORs). We suggest a more accurate rDNA Gene Unit Pattern containing a (CTTT)n microsatellite aggregation ahead of the rDNA gene and a (CT)n microsatellite aggregation behind the gene, rather than a pattern featuring an IGS region inserted between two rDNA genes.

**Conclusions:** A correct rDNA gene pattern of the human genome probably includes a (CTTT)n microsatellite aggregation ahead of the gene and a (CT)n microsatellite aggregation behind it, which possibly constitute cis- and trans-regulating regions; the (CTTT)n and (CT)n microsatellite aggregations may provide two different local stable DNA structures for regulatory protein binding.
