## Supplementary Table and Figure for "Clarified an rDNA Gene Unit Pattern with (CTTT)n and (CT)n Microsatellites Aggregation Ahead of and Behind the Gene in Human Genome": Table S5.Co-0(CTCTTT)n MDP-Rs and Co-0(CTCTTT)nMDP-BRs defined by absence of (CT)n and (CTTT)n MDPs in the CHM13 genome.xlsx

### Sheet: Summary
Table S5.01 Summary of Co-0(CT/CTTT)n MDP-Rs and Co-0(CT/CTTT)nMDP-BRs in the CHM13 Reference Genome, Defined by Absence of (CT)ₙ and (CTTT)ₙ Microsatellite Density Peaks
a :Chromosome categories: Ⅰ = acrocentric chromosomes (13, 14, 15, 21, 22); Ⅱ = non-acrocentric autosomes (all autosomes excluding 13, 14, 15, 21, 22);Ⅲ = sex chromosomes (X, Y). b: Common Zero (CT/CTTT)n Microsatellite Density Peak Regions (Co-0(CT/CTTT)n MDP-Rs): genomic intervals >3 Mb in length with no detectable microsatellite density peaks (MDPs) for (CT)ₙ or (CTTT)ₙ repeats. c:Common Zero …
Chromosome categorya	Co-0(CT/CTTT)n MDP-Rsb				Co-0(CT/CTTT)nMDP-BRsc
	Num	Total length (bp)	Mean length (bp)	Length region (bp)	Num	Total length (bp)	Mean length (bp)	Length region (bp)
Ⅰ	11	49726009	4520546	3,005,001-9,361,001	0	-	-	-
Ⅱ	32	187570032	5861564	3,107,001-7,706,001	3	57156003	19052001	13,011,001-28,759,001
Ⅲ	5	49317034	9863407	3,059,001-3,737,001	1	35762030	35762030	35762030
Total	48	286613075	4.40216e+06	3,005,001-9,361,001	4	92918033	23229508	13,011,001-35,762,030

### Sheet: (CT)n MDPs
Table S5.01 Co-0(CT)n MDP-Rs and Co-0(CT)n MDP-BRs defined by absence of (CT)n MDPs in the CHM13 genome
a :Chromosome categories: Ⅰ = acrocentric chromosomes (13, 14, 15, 21, 22); Ⅱ = non-acrocentric autosomes (all autosomes excluding 13, 14, 15, 21, 22); Ⅲ = sex chromosomes (X, Y). b: Genomic intervals >3 Mb in length with no detectable (CT)ₙ MDPs.
Chromosome categoriesa	chrom	start	end	Length(bp)	region_idb
Ⅰ	chr13	1	5788000	5788000	Co-0(CT)n MDP-R01
		12840000	21010000	8170001	Co-0(CT)n MDP-R02
		38031000	42346000	4315001	Co-0(CT)n MDP-R03
		59503000	64466000	4963001	Co-0(CT)n MDP-R04
	chr14	2800000	6983000	4183001	Co-0(CT)n MDP-R01
		9922000	13832000	3910001	Co-0(CT)n MDP-R02
		18175000	21504000	3329001	Co-0(CT)n MDP-R03
		22814000	26150000	3336001	Co-0(CT)n MDP-R04
		43496000	47388000	3892001	Co-0(CT)n MDP-R05
	chr15	4700000	14659000	9959001	Co-0(CT)n MDP-R01
		15084000	20167000	5083001	Co-0(CT)n MDP-R02
		40430000	43435000	3005001	Co-0(CT)n MDP-R03
		44752000	47854000	3102001	Co-0(CT)n MDP-R04
		65857000	69278000	3421001	Co-0(CT)n MDP-R05
		80568000	83648000	3080001	Co-0(CT)n MDP-R06
	chr21	1	3126000	3126000	Co-0(CT)n MDP-R01
	chr22	1	4818000	4818000	Co-0(CT)n MDP-R01
		5702000	8920000	3218001	Co-0(CT)n MDP-R02
		12670000	17771000	5101001	Co-0(CT)n MDP-R03
		40166000	44614000	4448001	Co-0(CT)n MDP-R04
ⅱ	chr1	80887000	86425000	5538001	Co-0(CT)n MDP-R01
		92705000	98050000	5345001	Co-0(CT)n MDP-R02
		120435000	143507000	23072001	Co-0(CT)n MDP-BR01
		208812000	212327000	3515001	Co-0(CT)n MDP-R03
	chr2	48522000	52672000	4150001	Co-0(CT)n MDP-R01
		69206000	72207000	3001001	Co-0(CT)n MDP-R02
		92230000	95686000	3456001	Co-0(CT)n MDP-R03
		155303000	160471000	5168001	Co-0(CT)n MDP-R04
		180969000	186496000	5527001	Co-0(CT)n MDP-R05
		187371000	190855000	3484001	Co-0(CT)n MDP-R06
		190857000	195794000	4937001	Co-0(CT)n MDP-R07
		199010000	202604000	3594001	Co-0(CT)n MDP-R08
		207400000	211497000	4097001	Co-0(CT)n MDP-R09
	chr3	89307000	96654000	7347001	Co-0(CT)n MDP-R01
		179760000	183618000	3858001	Co-0(CT)n MDP-R02
	chr4	26194000	31216000	5022001	Co-0(CT)n MDP-R01
		47181000	56499000	9318001	Co-0(CT)n MDP-R02
		91033000	95371000	4338001	Co-0(CT)n MDP-R03
		137266000	140446000	3180001	Co-0(CT)n MDP-R04
		147334000	152060000	4726001	Co-0(CT)n MDP-R05
		166354000	170027000	3673001	Co-0(CT)n MDP-R06
	chr5	26962000	31270000	4308001	Co-0(CT)n MDP-R01
		45781000	52138000	6357001	Co-0(CT)n MDP-R02
		78296000	81586000	3290001	Co-0(CT)n MDP-R03
		96462000	100956000	4494001	Co-0(CT)n MDP-R04
		113076000	116670000	3594001	Co-0(CT)n MDP-R05
		169543000	173195000	3652001	Co-0(CT)n MDP-R06
		178292000	181523000	3231001	Co-0(CT)n MDP-R07
	chr6	20683000	25719000	5036001	Co-0(CT)n MDP-R01
		57748000	63501000	5753001	Co-0(CT)n MDP-R02
		81566000	85874000	4308001	Co-0(CT)n MDP-R03
		121056000	124094000	3038001	Co-0(CT)n MDP-R04
		134691000	137850000	3159001	Co-0(CT)n MDP-R05
		139238000	142570000	3332001	Co-0(CT)n MDP-R06
		158922000	162849000	3927001	Co-0(CT)n MDP-R07
	chr7	57246000	64818000	7572001	Co-0(CT)n MDP-R01
		65403000	68675000	3272001	Co-0(CT)n MDP-R02
		87319000	90485000	3166001	Co-0(CT)n MDP-R03
	chr8	6502000	9653000	3151001	Co-0(CT)n MDP-R01
		27543000	30711000	3168001	Co-0(CT)n MDP-R02
		42079000	47560000	5481001	Co-0(CT)n MDP-R03
		48078000	52025000	3947001	Co-0(CT)n MDP-R04
		66605000	70323000	3718001	Co-0(CT)n MDP-R05
		79746000	82974000	3228001	Co-0(CT)n MDP-R06
		85141000	88877000	3736001	Co-0(CT)n MDP-R07
		139777000	143330000	3553001	Co-0(CT)n MDP-R08
	chr9	404000	3536000	3132001	Co-0(CT)n MDP-R01
		9153000	12472000	3319001	Co-0(CT)n MDP-R02
		14585000	17989000	3404001	Co-0(CT)n MDP-R03
		20213000	23856000	3643001	Co-0(CT)n MDP-R04
		37213000	42057000	4844001	Co-0(CT)n MDP-R05
		44215000	48347000	4132001	Co-0(CT)n MDP-R06
		48348000	78040000	29692001	Co-0(CT)n MDP-BR01
		80371000	83842000	3471001	Co-0(CT)n MDP-R07
		88364000	92670000	4306001	Co-0(CT)n MDP-R08
		138475000	141606000	3131001	Co-0(CT)n MDP-R09
	chr10	18104000	23029000	4925001	Co-0(CT)n MDP-R01
		38318000	45644000	7326001	Co-0(CT)n MDP-R02
		72761000	75870000	3109001	Co-0(CT)n MDP-R03
		106456000	110924000	4468001	Co-0(CT)n MDP-R04
	chr11	45877000	50527000	4650001	Co-0(CT)n MDP-R01
		50528000	57029000	6501001	Co-0(CT)n MDP-R02
		65827000	69592000	3765001	Co-0(CT)n MDP-R03
		76624000	81397000	4773001	Co-0(CT)n MDP-R04
		86064000	91119000	5055001	Co-0(CT)n MDP-R05
		93039000	96173000	3134001	Co-0(CT)n MDP-R06
		99867000	105427000	5560001	Co-0(CT)n MDP-R07
		127521000	131355000	3834001	Co-0(CT)n MDP-R08
	chr12	14832000	18489000	3657001	Co-0(CT)n MDP-R01
		29900000	34084000	4184001	Co-0(CT)n MDP-R02
		34153000	38687000	4534001	Co-0(CT)n MDP-R03
		43282000	46673000	3391001	Co-0(CT)n MDP-R04
		69548000	74112000	4564001	Co-0(CT)n MDP-R05
		84371000	89112000	4741001	Co-0(CT)n MDP-R06
		99255000	102989000	3734001	Co-0(CT)n MDP-R07
	chr16	31767000	35175000	3408001	Co-0(CT)n MDP-R01
		35734000	52488000	16754001	Co-0(CT)n MDP-R01
		72755000	76294000	3539001	Co-0(CT)n MDP-R02
	chr17	16886000	20509000	3623001	Co-0(CT)n MDP-R01
		20855000	31116000	10261001	Co-0(CT)n MDP-BR01
		44696000	49395000	4699001	Co-0(CT)n MDP-R02
		57610000	60980000	3370001	Co-0(CT)n MDP-R03
	chr18	1	4381000	4381000	Co-0(CT)n MDP-R01
		15525000	21324000	5799001	Co-0(CT)n MDP-R02
		38778000	42345000	3567001	Co-0(CT)n MDP-R03
	chr19	24147000	30153000	6006001	Co-0(CT)n MDP-R01
	chr20	25717000	29714000	3997001	Co-0(CT)n MDP-R01
		35008000	38190000	3182001	Co-0(CT)n MDP-R02
ⅲ	chrX	10937000	14609000	3672001	Co-0(CT)n MDP-R01
		33747000	37330000	3583001	Co-0(CT)n MDP-R02
		57385000	61661000	4276001	Co-0(CT)n MDP-R03
		86144000	89886000	3742001	Co-0(CT)n MDP-R04
		137176000	140339000	3163001	Co-0(CT)n MDP-R05
	chrY	2410000	6006000	3596001	Co-0(CT)n MDP-R01
		22228000	62460029	40232030	Co-0(CT)n MDP-BR01

### Sheet: (CTTT)n MDPs
Table S5.02 Co-0(CTTT)n MDP-Rs and Co-0(CTTT)n MDP-BRs defined by absence of (CTTT)n MDPs in the CHM13 genome
a :Chromosome categories: Ⅰ = acrocentric chromosomes (13, 14, 15, 21, 22); Ⅱ = non-acrocentric autosomes (all autosomes excluding 13, 14, 15, 21, 22); Ⅲ = sex chromosomes (X, Y). b: Genomic intervals >3 Mb in length with no detectable (CTTT)ₙ MDPs.
Chromosome categoriesa	chrom	start	end	Length(bp)	region_idb
Ⅰ	chr13	1	5462000	5462000	Co-0(CTTT)n MDP-R01
		12966000	19111000	6145001	Co-0(CTTT)n MDP-R02
		35672000	41426000	5754001	Co-0(CTTT)n MDP-R03
		49922000	53673000	3751001	Co-0(CTTT)n MDP-R04
		64303000	70344000	6041001	Co-0(CTTT)n MDP-R05
		90924000	93941000	3017001	Co-0(CTTT)n MDP-R06
		99636000	102921000	3285001	Co-0(CTTT)n MDP-R07
		106567000	113566686	6999687	Co-0(CTTT)n MDP-R08
	chr14	3415000	8760000	5345001	Co-0(CTTT)n MDP-R01
		10065000	13336000	3271001	Co-0(CTTT)n MDP-R02
		27078000	39972000	12894001	Co-0(CTTT)n MDP-BR01
		42417000	46149000	3732001	Co-0(CTTT)n MDP-R03
		55661000	59210000	3549001	Co-0(CTTT)n MDP-R04
	chr15	5294000	14655000	9361001	Co-0(CTTT)n MDP-R01
		15076000	18941000	3865001	Co-0(CTTT)n MDP-R02
		24546000	28025000	3479001	Co-0(CTTT)n MDP-R03
		28994000	32495000	3501001	Co-0(CTTT)n MDP-R04
		34939000	38395000	3456001	Co-0(CTTT)n MDP-R05
		38396000	44848000	6452001	Co-0(CTTT)n MDP-R06
		47108000	50352000	3244001	Co-0(CTTT)n MDP-R07
		57564000	61181000	3617001	Co-0(CTTT)n MDP-R08
		82709000	87600000	4891001	Co-0(CTTT)n MDP-R09
		95102000	98723000	3621001	Co-0(CTTT)n MDP-R10
	chr21	9980000	18297000	8317001	Co-0(CTTT)n MDP-R01
		32329000	35413000	3084001	Co-0(CTTT)n MDP-R02
	chr22	1	4405000	4405000	Co-0(CTTT)n MDP-R01
		6524000	11422000	4898001	Co-0(CTTT)n MDP-R02
		12763000	16319000	3556001	Co-0(CTTT)n MDP-R03
		19995000	23008000	3013001	Co-0(CTTT)n MDP-R04
		39659000	43867000	4208001	Co-0(CTTT)n MDP-R05
		46134000	49425000	3291001	Co-0(CTTT)n MDP-R06
Ⅱ	chr1	13313000	17532000	4219001	Co-0(CTTT)n MDP-R01
		17918000	21378000	3460001	Co-0(CTTT)n MDP-R02
		35079000	38208000	3129001	Co-0(CTTT)n MDP-R03
		51115000	54579000	3464001	Co-0(CTTT)n MDP-R04
		57321000	61428000	4107001	Co-0(CTTT)n MDP-R05
		82909000	86710000	3801001	Co-0(CTTT)n MDP-R06
		94580000	98296000	3716001	Co-0(CTTT)n MDP-R07
		103046000	106426000	3380001	Co-0(CTTT)n MDP-R08
		108080000	112020000	3940001	Co-0(CTTT)n MDP-R09
		121364000	126858000	5494001	Co-0(CTTT)n MDP-R10
		126859000	142245000	15386001	Co-0(CTTT)n MDP-BR01
		156803000	161394000	4591001	Co-0(CTTT)n MDP-R11
		167995000	171189000	3194001	Co-0(CTTT)n MDP-R12
		191255000	196038000	4783001	Co-0(CTTT)n MDP-R13
		214036000	218903000	4867001	Co-0(CTTT)n MDP-R14
		222678000	227316000	4638001	Co-0(CTTT)n MDP-R15
		232077000	235805000	3728001	Co-0(CTTT)n MDP-R16
		238799000	243322000	4523001	Co-0(CTTT)n MDP-R17
		243642000	247332000	3690001	Co-0(CTTT)n MDP-R18
	chr2	434000	5030000	4596001	Co-0(CTTT)n MDP-R01
		6430000	11792000	5362001	Co-0(CTTT)n MDP-R02
		12183000	16049000	3866001	Co-0(CTTT)n MDP-R03
		16718000	21399000	4681001	Co-0(CTTT)n MDP-R04
		21400000	25688000	4288001	Co-0(CTTT)n MDP-R05
		34889000	38693000	3804001	Co-0(CTTT)n MDP-R06
		39505000	43200000	3695001	Co-0(CTTT)n MDP-R07
		58560000	64199000	5639001	Co-0(CTTT)n MDP-R08
		71980000	76372000	4392001	Co-0(CTTT)n MDP-R09
		76725000	80043000	3318001	Co-0(CTTT)n MDP-R10
		81117000	84598000	3481001	Co-0(CTTT)n MDP-R11
		109711000	113146000	3435001	Co-0(CTTT)n MDP-R12
		119493000	124449000	4956001	Co-0(CTTT)n MDP-R13
		132634000	136491000	3857001	Co-0(CTTT)n MDP-R14
		136744000	139780000	3036001	Co-0(CTTT)n MDP-R15
		141778000	144983000	3205001	Co-0(CTTT)n MDP-R16
		149285000	152710000	3425001	Co-0(CTTT)n MDP-R17
		155255000	159247000	3992001	Co-0(CTTT)n MDP-R18
		166799000	173942000	7143001	Co-0(CTTT)n MDP-R19
		187748000	191323000	3575001	Co-0(CTTT)n MDP-R20
		192453000	196077000	3624001	Co-0(CTTT)n MDP-R21
		196078000	201005000	4927001	Co-0(CTTT)n MDP-R22
		210721000	215774000	5053001	Co-0(CTTT)n MDP-R23
		239261000	242696752	3435753	Co-0(CTTT)n MDP-R24
	chr3	6104000	11096000	4992001	Co-0(CTTT)n MDP-R01
		12757000	17793000	5036001	Co-0(CTTT)n MDP-R02
		30115000	33248000	3133001	Co-0(CTTT)n MDP-R03
		35982000	39209000	3227001	Co-0(CTTT)n MDP-R04
		39585000	43193000	3608001	Co-0(CTTT)n MDP-R05
		46551000	50171000	3620001	Co-0(CTTT)n MDP-R06
		54857000	59581000	4724001	Co-0(CTTT)n MDP-R07
		68166000	73898000	5732001	Co-0(CTTT)n MDP-R08
		78318000	81546000	3228001	Co-0(CTTT)n MDP-R09
		89109000	97104000	7995001	Co-0(CTTT)n MDP-R10
		103920000	107802000	3882001	Co-0(CTTT)n MDP-R11
		108828000	115063000	6235001	Co-0(CTTT)n MDP-R12
		118660000	123552000	4892001	Co-0(CTTT)n MDP-R13
		127537000	132281000	4744001	Co-0(CTTT)n MDP-R14
		141632000	146511000	4879001	Co-0(CTTT)n MDP-R15
		155871000	160046000	4175001	Co-0(CTTT)n MDP-R16
		164145000	168644000	4499001	Co-0(CTTT)n MDP-R17
		168645000	175309000	6664001	Co-0(CTTT)n MDP-R18
		175989000	180117000	4128001	Co-0(CTTT)n MDP-R19
		181072000	184624000	3552001	Co-0(CTTT)n MDP-R20
		196850000	201025000	4175001	Co-0(CTTT)n MDP-R21
	chr4	4234000	7346000	3112001	Co-0(CTTT)n MDP-R01
		13719000	16908000	3189001	Co-0(CTTT)n MDP-R02
		19673000	22944000	3271001	Co-0(CTTT)n MDP-R03
		48793000	60126000	11333001	Co-0(CTTT)n MDP-BR01
		68588000	72704000	4116001	Co-0(CTTT)n MDP-R04
		72705000	76662000	3957001	Co-0(CTTT)n MDP-R05
		76829000	81967000	5138001	Co-0(CTTT)n MDP-R06
		83133000	86851000	3718001	Co-0(CTTT)n MDP-R07
		98341000	102821000	4480001	Co-0(CTTT)n MDP-R08
		103396000	106569000	3173001	Co-0(CTTT)n MDP-R09
		106890000	113152000	6262001	Co-0(CTTT)n MDP-R10
		116753000	119804000	3051001	Co-0(CTTT)n MDP-R11
		152110000	156310000	4200001	Co-0(CTTT)n MDP-R12
		157316000	160936000	3620001	Co-0(CTTT)n MDP-R13
		165724000	175835000	10111001	Co-0(CTTT)n MDP-BR2
		190480000	193574945	3094946	Co-0(CTTT)n MDP-R14
	chr5	4045000	7945000	3900001	Co-0(CTTT)n MDP-R01
		10453000	14863000	4410001	Co-0(CTTT)n MDP-R02
		17290000	20791000	3501001	Co-0(CTTT)n MDP-R03
		44151000	51474000	7323001	Co-0(CTTT)n MDP-R04
		57923000	63418000	5495001	Co-0(CTTT)n MDP-R05
		68757000	72156000	3399001	Co-0(CTTT)n MDP-R06
		72218000	75798000	3580001	Co-0(CTTT)n MDP-R07
		76979000	80041000	3062001	Co-0(CTTT)n MDP-R08
		82988000	86442000	3454001	Co-0(CTTT)n MDP-R09
		88017000	91267000	3250001	Co-0(CTTT)n MDP-R10
		91322000	97003000	5681001	Co-0(CTTT)n MDP-R11
		99577000	103288000	3711001	Co-0(CTTT)n MDP-R12
		105012000	108560000	3548001	Co-0(CTTT)n MDP-R13
		108561000	114395000	5834001	Co-0(CTTT)n MDP-R14
		128525000	134966000	6441001	Co-0(CTTT)n MDP-R15
		135297000	139219000	3922001	Co-0(CTTT)n MDP-R16
		144506000	147750000	3244001	Co-0(CTTT)n MDP-R17
		147751000	151157000	3406001	Co-0(CTTT)n MDP-R18
		164110000	167280000	3170001	Co-0(CTTT)n MDP-R19
		177702000	181964000	4262001	Co-0(CTTT)n MDP-R20
	chr6	8622000	12216000	3594001	Co-0(CTTT)n MDP-R01
		15000000	18453000	3453001	Co-0(CTTT)n MDP-R02
		39162000	43060000	3898001	Co-0(CTTT)n MDP-R03
		49525000	53209000	3684001	Co-0(CTTT)n MDP-R04
		55162000	63128000	7966001	Co-0(CTTT)n MDP-R05
		63129000	69006000	5877001	Co-0(CTTT)n MDP-R06
		77450000	83518000	6068001	Co-0(CTTT)n MDP-R07
		85473000	88936000	3463001	Co-0(CTTT)n MDP-R08
		96392000	99643000	3251001	Co-0(CTTT)n MDP-R09
		99644000	108929000	9285001	Co-0(CTTT)n MDP-R10
		108930000	113101000	4171001	Co-0(CTTT)n MDP-R11
		118050000	123428000	5378001	Co-0(CTTT)n MDP-R12
		128989000	132676000	3687001	Co-0(CTTT)n MDP-R13
		135585000	138716000	3131001	Co-0(CTTT)n MDP-R14
		155117000	159736000	4619001	Co-0(CTTT)n MDP-R15
		161399000	164968000	3569001	Co-0(CTTT)n MDP-R16
	chr7	8111000	13334000	5223001	Co-0(CTTT)n MDP-R01
		23381000	27354000	3973001	Co-0(CTTT)n MDP-R02
		41567000	45405000	3838001	Co-0(CTTT)n MDP-R03
		53469000	56486000	3017001	Co-0(CTTT)n MDP-R04
		60028000	64712000	4684001	Co-0(CTTT)n MDP-R05
		77083000	80207000	3124001	Co-0(CTTT)n MDP-R06
		81281000	85233000	3952001	Co-0(CTTT)n MDP-R07
		85234000	89670000	4436001	Co-0(CTTT)n MDP-R08
		92388000	95714000	3326001	Co-0(CTTT)n MDP-R09
		112951000	116148000	3197001	Co-0(CTTT)n MDP-R10
		133148000	137068000	3920001	Co-0(CTTT)n MDP-R11
		137391000	141118000	3727001	Co-0(CTTT)n MDP-R12
		147206000	151727000	4521001	Co-0(CTTT)n MDP-R13
	chr8	13673000	18143000	4470001	Co-0(CTTT)n MDP-R01
		19368000	23927000	4559001	Co-0(CTTT)n MDP-R02
		43574000	46970000	3396001	Co-0(CTTT)n MDP-R03
		64392000	67902000	3510001	Co-0(CTTT)n MDP-R04
		89942000	93372000	3430001	Co-0(CTTT)n MDP-R05
		106521000	111693000	5172001	Co-0(CTTT)n MDP-R06
		116819000	120835000	4016001	Co-0(CTTT)n MDP-R07
		138414000	142775000	4361001	Co-0(CTTT)n MDP-R08
	chr9	3371000	6915000	3544001	Co-0(CTTT)n MDP-R01
		10071000	15602000	5531001	Co-0(CTTT)n MDP-R02
		19888000	24156000	4268001	Co-0(CTTT)n MDP-R03
		24157000	29431000	5274001	Co-0(CTTT)n MDP-R04
		43433000	48271000	4838001	Co-0(CTTT)n MDP-R05
		48272000	77107000	28835001	Co-0(CTTT)n MDP-BR01
		83987000	87041000	3054001	Co-0(CTTT)n MDP-R06
		87042000	91327000	4285001	Co-0(CTTT)n MDP-R07
		103126000	111485000	8359001	Co-0(CTTT)n MDP-R08
		111576000	119977000	8401001	Co-0(CTTT)n MDP-R09
		143634000	150120000	6486001	Co-0(CTTT)n MDP-R10
	chr10	15449000	19144000	3695001	Co-0(CTTT)n MDP-R01
		36616000	44360000	7744001	Co-0(CTTT)n MDP-R02
		52478000	57982000	5504001	Co-0(CTTT)n MDP-R03
		61720000	65163000	3443001	Co-0(CTTT)n MDP-R04
		73816000	78019000	4203001	Co-0(CTTT)n MDP-R05
		84496000	88585000	4089001	Co-0(CTTT)n MDP-R06
		90424000	93611000	3187001	Co-0(CTTT)n MDP-R07
		100401000	105380000	4979001	Co-0(CTTT)n MDP-R08
		108077000	111244000	3167001	Co-0(CTTT)n MDP-R09
		129033000	132478000	3445001	Co-0(CTTT)n MDP-R10
	chr11	3961000	13364000	9403001	Co-0(CTTT)n MDP-R01
		34675000	37897000	3222001	Co-0(CTTT)n MDP-R02
		50428000	55449000	5021001	Co-0(CTTT)n MDP-R03
		59786000	64434000	4648001	Co-0(CTTT)n MDP-R04
		65931000	69439000	3508001	Co-0(CTTT)n MDP-R05
		76629000	90002000	13373001	Co-0(CTTT)n MDP-BR01
		93829000	104553000	10724001	Co-0(CTTT)n MDP-BR02
	chr12	4401000	7798000	3397001	Co-0(CTTT)n MDP-R01
		22907000	28658000	5751001	Co-0(CTTT)n MDP-R02
		32898000	37412000	4514001	Co-0(CTTT)n MDP-R03
		49154000	53777000	4623001	Co-0(CTTT)n MDP-R04
		55020000	58126000	3106001	Co-0(CTTT)n MDP-R05
		58128000	64962000	6834001	Co-0(CTTT)n MDP-R06
		69871000	73556000	3685001	Co-0(CTTT)n MDP-R07
		76930000	79936000	3006001	Co-0(CTTT)n MDP-R08
		81024000	84982000	3958001	Co-0(CTTT)n MDP-R09
		109661000	113465000	3804001	Co-0(CTTT)n MDP-R10
		128912000	133324548	4412549	Co-0(CTTT)n MDP-R11
	chr16	1	3186000	3186000	Co-0(CTTT)n MDP-R01
		33236000	37896000	4660001	Co-0(CTTT)n MDP-R02
		39477000	54500000	15023001	Co-0(CTTT)n MDP-BR01
		70627000	74539000	3912001	Co-0(CTTT)n MDP-R03
		82219000	86626000	4407001	Co-0(CTTT)n MDP-R04
	chr17	1	3735000	3735000	Co-0(CTTT)n MDP-R01
		16755000	19999000	3244001	Co-0(CTTT)n MDP-R02
		22988000	28306000	5318001	Co-0(CTTT)n MDP-R03
	chr18	5355000	9159000	3804001	Co-0(CTTT)n MDP-R01
		15370000	22263000	6893001	Co-0(CTTT)n MDP-R02
		22264000	28738000	6474001	Co-0(CTTT)n MDP-R03
		33055000	38051000	4996001	Co-0(CTTT)n MDP-R04
		47146000	51160000	4014001	Co-0(CTTT)n MDP-R05
		53505000	57913000	4408001	Co-0(CTTT)n MDP-R06
		59429000	63289000	3860001	Co-0(CTTT)n MDP-R07
		68315000	72576000	4261001	Co-0(CTTT)n MDP-R08
	chr19	23640000	30898000	7258001	Co-0(CTTT)n MDP-R01
	chr20	26024000	30278000	4254001	Co-0(CTTT)n MDP-R01
		30279000	33614000	3335001	Co-0(CTTT)n MDP-R02
		55514000	58522000	3008001	Co-0(CTTT)n MDP-R03
Ⅲ	chrX	18712000	24177000	5465001	Co-0(CTTT)n MDP-R01
		30147000	33517000	3370001	Co-0(CTTT)n MDP-R02
		34371000	38600000	4229001	Co-0(CTTT)n MDP-R03
		53977000	61122000	7145001	Co-0(CTTT)n MDP-R04
		61123000	65463000	4340001	Co-0(CTTT)n MDP-R05
		77760000	81116000	3356001	Co-0(CTTT)n MDP-R06
		81398000	85025000	3627001	Co-0(CTTT)n MDP-R07
		86194000	89253000	3059001	Co-0(CTTT)n MDP-R08
		91079000	94322000	3243001	Co-0(CTTT)n MDP-R09
		114115000	118791000	4676001	Co-0(CTTT)n MDP-R10
		125103000	128753000	3650001	Co-0(CTTT)n MDP-R11
		136877000	144599000	7722001	Co-0(CTTT)n MDP-R12
	chrY	1507000	6016000	4509001	Co-0(CTTT)n MDP-R01
		10256000	14845000	4589001	Co-0(CTTT)n MDP-R02
		26698000	62460029	35762030	Co-0(CTTT)n MDP-BR01

### Sheet: (CTTT)ₙ or (CT)n MDPs
Table S5.03 Co-0(CT/CTTT)n MDP-Rs and Co-0(CT/CTTT)n MDP-BRs defined by absence of (CT)n and (CTTT)n MDPs in the CHM13 genome
a :Chromosome categories: Ⅰ = acrocentric chromosomes (13, 14, 15, 21, 22); Ⅱ = non-acrocentric autosomes (all autosomes excluding 13, 14, 15, 21, 22); Ⅲ = sex chromosomes (X, Y). b: Genomic intervals >3 Mb in length with no detectable (CTTT)ₙ or (CT)n MDPs.
Chromosome categoriesa	chrom	start	end	Length(bp)	region_idb
Ⅰ	chr13	1	5462000	5462000	Co-0(CT/CTTT)n MDP-R01
		12966000	19111000	6145001	Co-0(CT/CTTT)n MDP-R02
		38031000	41426000	3395001	Co-0(CT/CTTT)n MDP-R03
	chr14	3415000	6983000	3568001	Co-0(CT/CTTT)n MDP-R01
		10065000	13336000	3271001	Co-0(CT/CTTT)n MDP-R02
	chr15	5294000	14655000	9361001	Co-0(CT/CTTT)n MDP-R01
		15084000	18941000	3857001	Co-0(CT/CTTT)n MDP-R02
		40430000	43435000	3005001	Co-0(CT/CTTT)n MDP-R03
	chr22	1	4405000	4405000	Co-0(CT/CTTT)n MDP-R01
		12763000	16319000	3556001	Co-0(CT/CTTT)n MDP-R02
		40166000	43867000	3701001	Co-0(CT/CTTT)n MDP-R03
Ⅱ	chr1	82909000	86425000	3516001	Co-0(CT/CTTT)n MDP-R01
		94580000	98050000	3470001	Co-0(CT/CTTT)n MDP-R02
		121364000	126858000	5494001	Co-0(CT/CTTT)n MDP-R03
		126859000	142245000	15386001	Co-0(CT/CTTT)n MDP-BR01
	chr2	155303000	159247000	3944001	Co-0(CT/CTTT)n MDP-R01
		187748000	190855000	3107001	Co-0(CT/CTTT)n MDP-R02
		192453000	195794000	3341001	Co-0(CT/CTTT)n MDP-R03
	chr3	89307000	96654000	7347001	Co-0(CT/CTTT)n MDP-R01
	chr4	48793000	56499000	7706001	Co-0(CT/CTTT)n MDP-R01
		166354000	170027000	3673001	Co-0(CT/CTTT)n MDP-R02
	chr5	45781000	51474000	5693001	Co-0(CT/CTTT)n MDP-R01
		178292000	181523000	3231001	Co-0(CT/CTTT)n MDP-R02
	chr6	57748000	63128000	5380001	Co-0(CT/CTTT)n MDP-R01
	chr7	60028000	64712000	4684001	Co-0(CT/CTTT)n MDP-R01
	chr8	43574000	46970000	3396001	Co-0(CT/CTTT)n MDP-R01
	chr9	20213000	23856000	3643001	Co-0(CT/CTTT)n MDP-R01
		44215000	48271000	4056001	Co-0(CT/CTTT)n MDP-R02
		48348000	77107000	28759001	Co-0(CT/CTTT)n MDP-BR01
	chr10	38318000	44360000	6042001	Co-0(CT/CTTT)n MDP-R01
	chr11	50528000	55449000	4921001	Co-0(CT/CTTT)n MDP-R01
		65931000	69439000	3508001	Co-0(CT/CTTT)n MDP-R02
		76629000	81397000	4768001	Co-0(CT/CTTT)n MDP-R03
		86064000	90002000	3938001	Co-0(CT/CTTT)n MDP-R04
		99867000	104553000	4686001	Co-0(CT/CTTT)n MDP-R05
	chr12	34153000	37412000	3259001	Co-0(CT/CTTT)n MDP-R01
		69871000	73556000	3685001	Co-0(CT/CTTT)n MDP-R02
	chr16	39477000	52488000	13011001	Co-0(CT/CTTT)n MDP-BR01
	chr17	16886000	19999000	3113001	Co-0(CT/CTTT)n MDP-R01
		22988000	28306000	5318001	Co-0(CT/CTTT)n MDP-R02
	chr18	15525000	21324000	5799001	Co-0(CT/CTTT)n MDP-R01
	chr19	24147000	30153000	6006001	Co-0(CT/CTTT)n MDP-R01
	chr20	26024000	29714000	3690001	Co-0(CT/CTTT)n MDP-R01
Ⅲ	chrX	57385000	61122000	3737001	Co-0(CT/CTTT)n MDP-R01
		86194000	89253000	3059001	Co-0(CT/CTTT)n MDP-R02
		137176000	140339000	3163001	Co-0(CT/CTTT)n MDP-R03
	chrY	2410000	6006000	3596001	Co-0(CT/CTTT)n MDP-R01
		26698000	62460029	35762030	Co-0(CT/CTTT)n MDP-BR01
